# Global loss of responsiveness in key regulator metabolites and elevated enzyme proteins as metabolic dysregulation in skeletal muscle and liver of obese mice during starvation

**DOI:** 10.1101/2025.01.22.634184

**Authors:** Dongzi Li, Keigo Morita, Toshiya Kokaji, Atsushi Hatano, Akiyoshi Hirayama, Tomoyoshi Soga, Yutaka Suzuki, Masaki Matsumoto, Takaho Tsuchiya, Haruka Ozaki, Satoshi Ohno, Hiroshi Inoue, Yuka Inaba, Hikaru Sugimoto, Yifei Pan, Shinya Kuroda

## Abstract

Starvation induces complex metabolic adaptations in skeletal muscle, a key tissue for maintaining energy homeostasis; however, these adaptations are largely impaired in obesity. How obesity alters global metabolic adaptations to starvation in skeletal muscle remains unclear. Here, we analyzed the metabolic adaptations on a trans-omics scale during starvation in skeletal muscle from wild-type (WT) and leptin-deficient obese (*ob*/*ob*) mice. We measured multi-omics data during starvation and constructed global trans-omics networks in WT and *ob*/*ob* mice. We found that starvation induces “responsiveness” in WT mice, characterized by increases or decreases in key regulator metabolites, including ATP and AMP, as well as enzyme proteins, leading to global regulation of metabolic pathways, which was lost in *ob*/*ob* mice. In contrast, during starvation, *ob*/*ob* mice exhibit “difference” in comparison to WT mice, manifested by the persistently elevated expression of metabolic enzymes. These features were similarly found in liver, another key metabolic organ. Thus, global loss of responsiveness and elevated enzyme proteins are systemic features of metabolic dysregulation in *ob*/*ob* mice.
