## Supplementary material for "Global loss of responsiveness in key regulator metabolites and elevated enzyme proteins as metabolic dysregulation in skeletal muscle and liver of obese mice during starvation": Data File S1-S9: DataFileS7 Antibody information.xlsx

### Sheet: Legend
Data File S7: Antibody information
This file contains the information of antibodies used in this study for the Western blot measurement.

### Sheet: Antibody information
Target Protein	Antibody Name& Catalog Number	Host Species	Supplier
Akt	Akt Antibody #9272	Rabbit	Cell Signaling Technology
Phospho-Akt (Ser473)	Phospho-Akt (Ser473) (D9E) XP® Rabbit mAb #4060	Rabbit	Cell Signaling Technology
Erk1/2	p44/42 MAPK (Erk1/2) Antibody #9102	Rabbit	Cell Signaling Technology
Phospho-Erk1/2 (Thr202/Tyr204)	Phospho-p44/42 MAPK (Erk1/2) (Thr202/Tyr204) Antibody #9101	Rabbit	Cell Signaling Technology
S6	S6 Ribosomal Protein (5G10) Rabbit mAb #2217	Rabbit	Cell Signaling Technology
Phospho-S6 (Ser235/236)	Phospho-S6 Ribosomal Protein (Ser235/236) Antibody #2211	Rabbit	Cell Signaling Technology
AMPKα	AMPKα Antibody #2532	Rabbit	Cell Signaling Technology
Phospho-AMPKα (Thr172)	Phospho-AMPKα (Thr172) Antibody #2531	Rabbit	Cell Signaling Technology
p38	p38 MAPK Antibody #9212	Rabbit	Cell Signaling Technology
Phospho-p38 (Thr180/Tyr182)	Phospho-p38 MAPK (Thr180/Tyr182) Antibody #9211	Rabbit	Cell Signaling Technology
eIF4E	eIF4E Antibody #9742	Rabbit	Cell Signaling Technology
Phospho-eIF4E (Ser209)	Phospho-eIF4E (Ser209) Antibody #9741	Rabbit	Cell Signaling Technology
IRS-1	IRS-1 Antibody #2382	Rabbit	Cell Signaling Technology
Phospho-IRS1 (Tyr608)	Anti-phospho-IRS1 (Tyr608) mouse/ (Tyr612) human Antibody, 09-432	Rabbit	Millipore
PDK1	PDK1 Antibody #3062	Rabbit	Cell Signaling Technology
Phospho-PDK1 (Ser241)	Phospho-PDK1 (Ser241) Antibody #3061	Rabbit	Cell Signaling Technology
CREB	CREB (48H2) Rabbit mAb #9197	Rabbit	Cell Signaling Technology
Phospho-CREB (Ser133)	Phospho-CREB (Ser133) (87G3) Rabbit mAb #9198	Rabbit	Cell Signaling Technology
FoxO1	FoxO1 (C29H4) Rabbit mAb #2880	Rabbit	Cell Signaling Technology
Phospho-FoxO1 (Ser256)	Phospho-FoxO1 (Ser256) (E1F7T) Rabbit mAb #84192	Rabbit	Cell Signaling Technology
Phospho-FoxO1 (Thr24)	Phospho-FoxO1 (Thr24)/FoxO3a (Thr32) Antibody #9464	Rabbit	Cell Signaling Technology
ACC	Acetyl-CoA Carboxylase Antibody #3662	Rabbit	Cell Signaling Technology
Phospho-ACC (Ser79)	Phospho-Acetyl-CoA Carboxylase (Ser79) Antibody #3661	Rabbit	Cell Signaling Technology
HSL	HSL (D6W5S) XP® Rabbit mAb #18381	Rabbit	Cell Signaling Technology
Phospho-HSL (Ser563)	Phospho-HSL (Ser563) Antibody #4139	Rabbit	Cell Signaling Technology
Phospho-HSL (Ser565)	Phospho-HSL (Ser565) Antibody #4137	Rabbit	Cell Signaling Technology
Phospho-HSL (Ser660)	Phospho-HSL (Ser660) Antibody #4126	Rabbit	Cell Signaling Technology
ULK1	ULK1 (D8H5) Rabbit mAb #8054	Rabbit	Cell Signaling Technology
Phospho-ULK1 (Ser555)	Phospho-ULK1 (Ser555) (D1H4) Rabbit mAb #5869	Rabbit	Cell Signaling Technology
Phospho-ULK1 (Ser757)	Phospho-ULK1 (Ser757) Antibody #6888	Rabbit	Cell Signaling Technology
Glycogen Synthase	Glycogen Synthase (15B1) Rabbit mAb #3886	Rabbit	Cell Signaling Technology
Phospho-Glycogen Synthase (Ser641)	Phospho-Glycogen Synthase (Ser641) Antibody #3891	Rabbit	Cell Signaling Technology
eIF2α	eIF2α Antibody #9722	Rabbit	Cell Signaling Technology
Phospho-eIF2α (Ser51)	Phospho-eIF2α (Ser51) Antibody #9721	Rabbit	Cell Signaling Technology
Raptor	Raptor (24C12) Rabbit mAb #2280	Rabbit	Cell Signaling Technology
Phospho-Raptor (Ser792)	Phospho-Raptor (Ser792) Antibody #2083	Rabbit	Cell Signaling Technology
α-Tubulin	α-Tubulin (DM1A) Mouse mAb #3873	Mouse	Cell Signaling Technology
Rabbit IgG	Rabbit IgG HRP-linked F(ab′)2 fragment (Cytiva NA9340)	Donkey	Cytiva
Mouse IgG	Mouse IgG HRP-linked Whole Antibody (NXA931)	Sheep	GE Healthcare
