## Supplementary material for "Global loss of responsiveness in key regulator metabolites and elevated enzyme proteins as metabolic dysregulation in skeletal muscle and liver of obese mice during starvation": Data File S1-S9: DataFileS9 Enzyme protein names in the pathway networks.xlsx

### Sheet: Legend
Data File S9: Enzyme protein names in the pathway networks
This file contains the names of enzyme proteins in the pathway networks.

### Sheet: Responsive Muscle
Enzyme Protein Name	Color	Responsiveness
ENO2	#0000FF	WT-specific
DHRS11	#0000FF	WT-specific
GALK1	#0000FF	WT-specific
SMOX	#FF0000	ob/ob-specific
ALDH3B1	#0000FF	WT-specific
NEU3	#FF0000	ob/ob-specific
UGT2A3	#0000FF	WT-specific
GSTA4	#0000FF	WT-specific
COLGALT1	#0000FF	WT-specific
GYKL1	#0000FF	WT-specific
SMPD1	#0000FF	WT-specific
PTGES	#0000FF	WT-specific
MDH1	#0000FF	WT-specific
HSD17B10	#0000FF	WT-specific
GRHPR	#0000FF	WT-specific
P4HA1	#0000FF	WT-specific
L2HGDH	#0000FF	WT-specific
PLOD1	#00FF00	Common
NUDT2	#0000FF	WT-specific
ALG2	#0000FF	WT-specific
ECI1	#0000FF	WT-specific
DHDH	#0000FF	WT-specific
PCK1	#0000FF	WT-specific
PNPLA2	#0000FF	WT-specific
ACOT1	#0000FF	WT-specific
GPX1	#0000FF	WT-specific
DCTPP1	#0000FF	WT-specific
AKR1A1	#0000FF	WT-specific
AK9	#0000FF	WT-specific
SRM	#0000FF	WT-specific
EXT2	#0000FF	WT-specific
PGK1	#0000FF	WT-specific
AGK	#0000FF	WT-specific
HPD	#0000FF	WT-specific
CS	#0000FF	WT-specific
ACOT2	#0000FF	WT-specific
TST	#0000FF	WT-specific
MAN2B2	#0000FF	WT-specific

### Sheet: Differential Muscle
Enzyme Protein Name	Color	Responsiveness
COLGALT1	#FFCCCC	ob/ob-higher
NTPCR	#CCCCFF	WT-higher
GNPDA1	#CCCCFF	WT-higher
ASS1	#FFCCCC	ob/ob-higher
ACADVL	#FFCCCC	ob/ob-higher
PLA2G15	#FFCCCC	ob/ob-higher
PFAS	#FFCCCC	ob/ob-higher
EHHADH	#FFCCCC	ob/ob-higher
ALG2	#FFCCCC	ob/ob-higher
PRDX6	#FFCCCC	ob/ob-higher
DCTPP1	#CCCCFF	WT-higher
PDHA1	#FFCCCC	ob/ob-higher
PIK3CB	#FFCCCC	ob/ob-higher
PM20D2	#FFCCCC	ob/ob-higher
ALDOA	#CCCCFF	WT-higher
CKM	#FFCCCC	ob/ob-higher
PNPLA2	#CCCCFF	WT-higher
PTGR1	#FFCCCC	ob/ob-higher
MDH1	#FFCCCC	ob/ob-higher
HADH	#FFCCCC	ob/ob-higher
GPLD1	#FFCCCC	ob/ob-higher
PGAM1	#FFCCCC	ob/ob-higher
PIK3C2B	#CCCCFF	WT-higher
SMOX	#CCCCFF	WT-higher
PLCD1	#CCCCFF	WT-higher
PFKFB1	#CCCCFF	WT-higher
HSD17B12	#FFCCCC	ob/ob-higher
ENGASE	#CCCCFF	WT-higher
CYP2D22	#FFCCCC	ob/ob-higher
MAT2B	#CCCCFF	WT-higher
FBP1	#FFCCCC	ob/ob-higher
ACOT2	#FFCCCC	ob/ob-higher
MCCC1	#FFCCCC	ob/ob-higher
GUSB	#FFCCCC	ob/ob-higher
PYGB	#CCCCFF	WT-higher
GSTM2	#FFCCCC	ob/ob-higher
PPAT	#CCCCFF	WT-higher
PGLS	#FFCCCC	ob/ob-higher
GOT2	#FFCCCC	ob/ob-higher
AKR1A1	#FFCCCC	ob/ob-higher
GGCT	#CCCCFF	WT-higher
RRM1	#FFCCCC	ob/ob-higher
MECR	#FFCCCC	ob/ob-higher
UGDH	#CCCCFF	WT-higher
PHGDH	#FFCCCC	ob/ob-higher
PRXL2B	#CCCCFF	WT-higher
MDH2	#FFCCCC	ob/ob-higher
SDHB	#FFCCCC	ob/ob-higher
MAN1B1	#FFCCCC	ob/ob-higher
GSTM4	#FFCCCC	ob/ob-higher
CPT1B	#FFCCCC	ob/ob-higher
MCEE	#CCCCFF	WT-higher
GPAT4	#CCCCFF	WT-higher
LBR	#CCCCFF	WT-higher
PLPP1	#FFCCCC	ob/ob-higher
PLPP3	#CCCCFF	WT-higher
ACAT1	#FFCCCC	ob/ob-higher
SETD7	#CCCCFF	WT-higher
MINPP1	#CCCCFF	WT-higher
ALDH5A1	#FFCCCC	ob/ob-higher
ARSB	#CCCCFF	WT-higher
MCAT	#FFCCCC	ob/ob-higher
MTR	#FFCCCC	ob/ob-higher
ALDH6A1	#FFCCCC	ob/ob-higher
ACSF2	#FFCCCC	ob/ob-higher
GNPAT	#CCCCFF	WT-higher
DLAT	#FFCCCC	ob/ob-higher
ALDH1B1	#FFCCFF	Mixed pattern
SMYD2	#FFCCCC	ob/ob-higher
PLOD3	#FFCCCC	ob/ob-higher
PLOD1	#CCCCFF	WT-higher
PLA2G7	#CCCCFF	WT-higher
PGK1	#CCCCFF	WT-higher
HIBADH	#FFCCCC	ob/ob-higher
PNPLA7	#CCCCFF	WT-higher
ACAA1B	#FFCCCC	ob/ob-higher
CERS1	#CCCCFF	WT-higher
HIBCH	#FFCCCC	ob/ob-higher
L2HGDH	#FFCCCC	ob/ob-higher
SEPSECS	#FFCCCC	ob/ob-higher
MTAP	#CCCCFF	WT-higher
SCLY	#CCCCFF	WT-higher
PGD	#FFCCCC	ob/ob-higher
ACO1	#FFCCCC	ob/ob-higher
CKMT2	#FFCCCC	ob/ob-higher
CHAT	#FFCCCC	ob/ob-higher
GALM	#CCCCFF	WT-higher
NME3	#FFCCCC	ob/ob-higher
MAN2A1	#FFCCCC	ob/ob-higher
XDH	#FFCCCC	ob/ob-higher
L3HYPDH	#FFCCCC	ob/ob-higher
UGT2A3	#CCCCFF	WT-higher
SORD	#FFCCCC	ob/ob-higher
ACADM	#FFCCCC	ob/ob-higher
THEM4	#FFCCCC	ob/ob-higher
SMYD1	#CCCCFF	WT-higher
ALG3	#CCCCFF	WT-higher
IDH2	#FFCCCC	ob/ob-higher
ALDH3B2	#FFCCCC	ob/ob-higher
CMPK2	#CCCCFF	WT-higher
GALK1	#FFCCCC	ob/ob-higher
DHRS11	#FFCCCC	ob/ob-higher
UGT1A7C	#FFCCCC	ob/ob-higher
ABHD16A	#CCCCFF	WT-higher
NT5C	#FFCCCC	ob/ob-higher
AGPAT2	#FFCCCC	ob/ob-higher
GSTM5	#FFCCCC	ob/ob-higher
GNMT	#FFCCCC	ob/ob-higher
P4HA1	#CCCCFF	WT-higher
POFUT2	#FFCCCC	ob/ob-higher
NANP	#CCCCFF	WT-higher
ASRGL1	#FFCCCC	ob/ob-higher
LCAT	#FFCCCC	ob/ob-higher
SCD1	#FFCCCC	ob/ob-higher
DHODH	#FFCCCC	ob/ob-higher
EPHX2	#CCCCFF	WT-higher
THA1	#FFCCCC	ob/ob-higher
TIGAR	#CCCCFF	WT-higher
BCAT2	#FFCCCC	ob/ob-higher
CPT2	#FFCCCC	ob/ob-higher
PDE8A	#FFCCCC	ob/ob-higher
HACD2	#FFCCCC	ob/ob-higher
NUDT9	#FFCCCC	ob/ob-higher
FASN	#FFCCCC	ob/ob-higher
MOGS	#CCCCFF	WT-higher
HADHA	#FFCCCC	ob/ob-higher
INMT	#CCCCFF	WT-higher
PDE2A	#FFCCCC	ob/ob-higher
ACADS	#FFCCCC	ob/ob-higher
ADH1	#FFCCCC	ob/ob-higher
CYP2B9	#FFCCCC	ob/ob-higher
STT3B	#CCCCFF	WT-higher
GSTT3	#FFCCCC	ob/ob-higher
HSD17B10	#FFCCCC	ob/ob-higher
HGSNAT	#FFCCCC	ob/ob-higher
MPI	#FFCCCC	ob/ob-higher
AK9	#CCCCFF	WT-higher
PFKL	#FFCCCC	ob/ob-higher
ITPA	#CCCCFF	WT-higher
PTDSS2	#CCCCFF	WT-higher
INPP1	#FFCCCC	ob/ob-higher
CBR2	#CCCCFF	WT-higher
FH1	#FFCCCC	ob/ob-higher
PIP4K2C	#FFCCCC	ob/ob-higher
PCCA	#FFCCCC	ob/ob-higher
PDHB	#FFCCCC	ob/ob-higher
ACYP2	#FFCCCC	ob/ob-higher
CHKB	#FFCCCC	ob/ob-higher
ALG10B	#CCCCFF	WT-higher
PYCRL	#CCCCFF	WT-higher
AHCYL1	#FFCCCC	ob/ob-higher
CYP2F2	#CCCCFF	WT-higher
GANC	#FFCCCC	ob/ob-higher
RRM2B	#CCCCFF	WT-higher
CKB	#FFCCCC	ob/ob-higher
LPCAT3	#FFCCCC	ob/ob-higher
HPRT	#FFCCCC	ob/ob-higher
ABAT	#FFCCCC	ob/ob-higher
BPGM	#FFCCCC	ob/ob-higher
ALDOB	#FFCCCC	ob/ob-higher
GLUD1	#FFCCCC	ob/ob-higher
ACADL	#FFCCCC	ob/ob-higher
NSDHL	#FFCCCC	ob/ob-higher
MAN2B2	#CCCCFF	WT-higher
SRM	#CCCCFF	WT-higher
GALNS	#FFCCCC	ob/ob-higher
GSTA4	#FFCCCC	ob/ob-higher
ADCY2	#CCCCFF	WT-higher
ACSS3	#FFCCCC	ob/ob-higher
SDHA	#FFCCCC	ob/ob-higher
GSTO1	#FFCCCC	ob/ob-higher
BCKDHA	#FFCCCC	ob/ob-higher
PTGES2	#FFCCCC	ob/ob-higher
HEXA	#CCCCFF	WT-higher
HKDC1	#CCCCFF	WT-higher
GOT1	#FFCCCC	ob/ob-higher
GPT2	#CCCCFF	WT-higher
ALG8	#CCCCFF	WT-higher
PLCB3	#FFCCCC	ob/ob-higher
LDHB	#FFCCCC	ob/ob-higher
PIP4K2B	#FFCCCC	ob/ob-higher
FUCA1	#FFCCCC	ob/ob-higher
GYKL1	#FFCCCC	ob/ob-higher
NT5C1A	#CCCCFF	WT-higher
TXNRD3	#CCCCFF	WT-higher
TECR	#FFCCCC	ob/ob-higher
CTH	#FFCCCC	ob/ob-higher
AMACR	#CCCCFF	WT-higher
PHOSPHO1	#FFCCCC	ob/ob-higher
CS	#FFCCCC	ob/ob-higher
MAOA	#FFCCCC	ob/ob-higher
MAOB	#FFCCCC	ob/ob-higher
ACSS1	#FFCCCC	ob/ob-higher
PSAT1	#FFCCCC	ob/ob-higher
HDDC2	#CCCCFF	WT-higher
G6PDX	#FFCCCC	ob/ob-higher
MCCC2	#FFCCCC	ob/ob-higher
CPT1A	#FFCCCC	ob/ob-higher
LSS	#FFCCCC	ob/ob-higher
PGS1	#CCCCFF	WT-higher
ACAA2	#FFCCCC	ob/ob-higher
GDA	#FFCCFF	Mixed pattern
FBP2	#FFCCCC	ob/ob-higher
ALDH9A1	#FFCCCC	ob/ob-higher
ECI1	#FFCCCC	ob/ob-higher
NT5M	#FFCCCC	ob/ob-higher
CBR3	#FFCCCC	ob/ob-higher
AKR1B7	#CCCCFF	WT-higher
CYP51	#FFCCCC	ob/ob-higher
FAH	#FFCCCC	ob/ob-higher
DGAT1	#FFCCCC	ob/ob-higher
SUCLG1	#FFCCCC	ob/ob-higher
CARNMT1	#CCCCFF	WT-higher
AOC3	#FFCCCC	ob/ob-higher
TST	#FFCCFF	Mixed pattern
ADI1	#CCCCFF	WT-higher
FCSK	#FFCCCC	ob/ob-higher
GPX8	#FFCCCC	ob/ob-higher
PTGES	#FFCCCC	ob/ob-higher
CYP27A1	#CCCCFF	WT-higher
GMPR	#CCCCFF	WT-higher
BCKDHB	#FFCCCC	ob/ob-higher
GSR	#FFCCCC	ob/ob-higher
AGK	#FFCCCC	ob/ob-higher
CAT	#FFCCCC	ob/ob-higher
TKT	#FFCCCC	ob/ob-higher
NT5C3	#FFCCCC	ob/ob-higher
ECHS1	#FFCCCC	ob/ob-higher
UMPS	#CCCCFF	WT-higher
MMUT	#FFCCCC	ob/ob-higher
UAP1L1	#CCCCFF	WT-higher
IMPDH2	#FFCCCC	ob/ob-higher
AMPD1	#CCCCFF	WT-higher
AADAC	#FFCCCC	ob/ob-higher
NOS3	#FFCCCC	ob/ob-higher
ACAA1A	#FFCCCC	ob/ob-higher

### Sheet: Responsive Liver
Enzyme Protein Name	Color	Responsiveness
IVD	#0000FF	WT-specific
GOT1	#0000FF	WT-specific
GULO	#0000FF	WT-specific
TDO2	#0000FF	WT-specific
SARDH	#FF0000	ob/ob-specific
IDH1	#0000FF	WT-specific
UGT2B1	#0000FF	WT-specific
EHHADH	#0000FF	WT-specific
GUSB	#0000FF	WT-specific
H6PD	#0000FF	WT-specific
ACSF3	#0000FF	WT-specific
SORD	#0000FF	WT-specific
OGDH	#0000FF	WT-specific
GAPDH	#00FF00	Common
OAT	#0000FF	WT-specific
PKLR	#FF0000	ob/ob-specific
DDC	#0000FF	WT-specific
ETNPPL	#0000FF	WT-specific
SUCLG2	#0000FF	WT-specific
SUCLG1	#0000FF	WT-specific
ACAA2	#0000FF	WT-specific
ACADVL	#0000FF	WT-specific
CYP2D22	#0000FF	WT-specific
AASS	#0000FF	WT-specific
PYGB	#0000FF	WT-specific
HAO1	#0000FF	WT-specific
CPS1	#0000FF	WT-specific
UGT2B35	#0000FF	WT-specific
GCLC	#0000FF	WT-specific
MGST1	#0000FF	WT-specific
BAAT	#0000FF	WT-specific
ASL	#0000FF	WT-specific
ACO1	#0000FF	WT-specific
HADHA	#0000FF	WT-specific
MDH1	#0000FF	WT-specific
PCK1	#0000FF	WT-specific
PYGL	#0000FF	WT-specific
GMPR2	#0000FF	WT-specific
SUCLA2	#0000FF	WT-specific
MAT1A	#0000FF	WT-specific
CYP2C70	#0000FF	WT-specific
DLAT	#0000FF	WT-specific
PAH	#0000FF	WT-specific
NAT8F1	#0000FF	WT-specific
ACAT3	#0000FF	WT-specific
PGAM1	#FF00FF	Opposite
HSD17B12	#0000FF	WT-specific
CYP2C23	#0000FF	WT-specific
CNDP2	#FF0000	ob/ob-specific
AACS	#00FF00	Common
OTC	#0000FF	WT-specific
HAGH	#00FF00	Common
UGP2	#0000FF	WT-specific
CDO1	#0000FF	WT-specific
CTH	#0000FF	WT-specific
SRM	#0000FF	WT-specific
CYP4A14	#0000FF	WT-specific
XDH	#0000FF	WT-specific
HSD17B2	#0000FF	WT-specific
CYP3A13	#0000FF	WT-specific
GART	#0000FF	WT-specific
UGT1A6B	#FF0000	ob/ob-specific
PCCB	#0000FF	WT-specific
ECHS1	#0000FF	WT-specific
DLST	#0000FF	WT-specific
CYP2C29	#0000FF	WT-specific
CYP2D10	#0000FF	WT-specific
CPT2	#0000FF	WT-specific
HADHB	#0000FF	WT-specific
GYS2	#0000FF	WT-specific
ASS1	#0000FF	WT-specific
CYP1A2	#0000FF	WT-specific
GANAB	#0000FF	WT-specific
LBR	#0000FF	WT-specific
SC5D	#0000FF	WT-specific
HSD17B8	#0000FF	WT-specific
FTCD	#0000FF	WT-specific
HMGCS2	#0000FF	WT-specific
HPD	#0000FF	WT-specific
ALDOB	#0000FF	WT-specific
CYP2A12	#0000FF	WT-specific
MDH2	#0000FF	WT-specific
ACSF2	#0000FF	WT-specific
CYP4A10	#0000FF	WT-specific
AOX3	#0000FF	WT-specific
PCX	#0000FF	WT-specific
UGT2B36	#0000FF	WT-specific
PPT1	#00FF00	Common
CYP8B1	#0000FF	WT-specific
CYP17A1	#0000FF	WT-specific
DMGDH	#0000FF	WT-specific
GPT2	#FF00FF	Opposite
ACADM	#0000FF	WT-specific

### Sheet: Differential Liver
Enzyme Protein Name	Color	Responsiveness
ACAT3	#FFCCCC	ob/ob-higher
PMM2	#FFCCCC	ob/ob-higher
ACSS3	#FFCCCC	ob/ob-higher
PDHA1	#FFCCCC	ob/ob-higher
NSDHL	#FFCCCC	ob/ob-higher
ACAA1A	#FFCCCC	ob/ob-higher
CYP4B1	#CCCCFF	WT-higher
AKR1A1	#FFCCCC	ob/ob-higher
ACADVL	#CCCCFF	WT-higher
DLAT	#FFCCCC	ob/ob-higher
UGT1A1	#CCCCFF	WT-higher
CYP4F14	#CCCCFF	WT-higher
GRHPR	#CCCCFF	WT-higher
GLO1	#CCCCFF	WT-higher
CYP27A1	#CCCCFF	WT-higher
MAN2A1	#FFCCCC	ob/ob-higher
PGD	#FFCCCC	ob/ob-higher
UGT1A10	#FFCCCC	ob/ob-higher
NAGA	#CCCCFF	WT-higher
GULO	#FFCCCC	ob/ob-higher
ECHS1	#FFCCCC	ob/ob-higher
ARSB	#CCCCFF	WT-higher
ALDOA	#CCCCFF	WT-higher
TALDO1	#FFCCCC	ob/ob-higher
ACSL4	#CCCCFF	WT-higher
CYP4A12B	#CCCCFF	WT-higher
CYP3A13	#CCCCFF	WT-higher
GLS2	#CCCCFF	WT-higher
THEM4	#CCCCFF	WT-higher
LAP3	#FFCCCC	ob/ob-higher
ACYP1	#CCCCFF	WT-higher
TPI1	#FFCCCC	ob/ob-higher
GSTM4	#FFCCCC	ob/ob-higher
DGLUCY	#FFCCCC	ob/ob-higher
GANAB	#CCCCFF	WT-higher
AGMAT	#FFCCCC	ob/ob-higher
MGLL	#FFCCCC	ob/ob-higher
GBE1	#FFCCCC	ob/ob-higher
SEPHS1	#CCCCFF	WT-higher
LDHD	#CCCCFF	WT-higher
IVD	#FFCCFF	Mixed pattern
SCLY	#FFCCCC	ob/ob-higher
CTH	#FFCCCC	ob/ob-higher
GSS	#FFCCCC	ob/ob-higher
SOAT2	#CCCCFF	WT-higher
ACOT4	#FFCCCC	ob/ob-higher
UPB1	#CCCCFF	WT-higher
UGT1A9	#FFCCCC	ob/ob-higher
ALDH4A1	#FFCCCC	ob/ob-higher
GCDH	#FFCCCC	ob/ob-higher
CDO1	#FFCCFF	Mixed pattern
PAICS	#CCCCFF	WT-higher
FGGY	#FFCCCC	ob/ob-higher
PTGR1	#FFCCCC	ob/ob-higher
ALDH2	#FFCCCC	ob/ob-higher
ACAA1B	#FFCCCC	ob/ob-higher
ACSM3	#CCCCFF	WT-higher
GALE	#FFCCCC	ob/ob-higher
PFAS	#CCCCFF	WT-higher
PDHB	#FFCCCC	ob/ob-higher
CMPK1	#FFCCCC	ob/ob-higher
ME1	#FFCCCC	ob/ob-higher
CYP2A5	#FFCCCC	ob/ob-higher
LDHA	#FFCCCC	ob/ob-higher
HSD3B5	#CCCCFF	WT-higher
IMPDH2	#CCCCFF	WT-higher
GM4952	#CCCCFF	WT-higher
CYB5R3	#FFCCCC	ob/ob-higher
H6PD	#FFCCCC	ob/ob-higher
KYNU	#FFCCCC	ob/ob-higher
ALDOC	#CCCCFF	WT-higher
ABAT	#FFCCCC	ob/ob-higher
PTGR3	#FFCCCC	ob/ob-higher
ENTPD5	#FFCCCC	ob/ob-higher
PRDX6	#FFCCCC	ob/ob-higher
PCYT2	#FFCCCC	ob/ob-higher
UGT2B1	#CCCCFF	WT-higher
PDE3B	#FFCCCC	ob/ob-higher
CPS1	#CCCCFF	WT-higher
HNMT	#FFCCCC	ob/ob-higher
HADHB	#FFCCCC	ob/ob-higher
CYP2D22	#FFCCCC	ob/ob-higher
CSAD	#CCCCFF	WT-higher
OGT	#CCCCFF	WT-higher
HMGCS1	#FFCCCC	ob/ob-higher
ACSF3	#FFCCCC	ob/ob-higher
HADH	#FFCCCC	ob/ob-higher
TDO2	#FFCCFF	Mixed pattern
ACADS	#FFCCCC	ob/ob-higher
HSD17B4	#FFCCCC	ob/ob-higher
HYKK	#FFCCCC	ob/ob-higher
GALM	#FFCCCC	ob/ob-higher
FAHD1	#CCCCFF	WT-higher
GANC	#FFCCCC	ob/ob-higher
CBR3	#FFCCCC	ob/ob-higher
UGT2B36	#CCCCFF	WT-higher
INPP5B	#FFCCCC	ob/ob-higher
CYP2C70	#CCCCFF	WT-higher
PCK1	#CCCCFF	WT-higher
ADH1	#FFCCCC	ob/ob-higher
ACSM1	#CCCCFF	WT-higher
PAH	#CCCCFF	WT-higher
MTAP	#FFCCCC	ob/ob-higher
PAPSS2	#FFCCCC	ob/ob-higher
AKR1D1	#FFCCCC	ob/ob-higher
UGT2B5	#CCCCFF	WT-higher
GPCPD1	#CCCCFF	WT-higher
SCP2	#FFCCCC	ob/ob-higher
HIBADH	#FFCCCC	ob/ob-higher
APIP	#FFCCCC	ob/ob-higher
CBS	#FFCCCC	ob/ob-higher
TST	#CCCCFF	WT-higher
CYP2C23	#CCCCFF	WT-higher
ACMSD	#CCCCFF	WT-higher
MAT1A	#FFCCCC	ob/ob-higher
ADK	#FFCCCC	ob/ob-higher
GAPDH	#FFCCCC	ob/ob-higher
GPD2	#FFCCCC	ob/ob-higher
CMAH	#CCCCFF	WT-higher
GSTT3	#FFCCCC	ob/ob-higher
IDH3G	#CCCCFF	WT-higher
INMT	#FFCCCC	ob/ob-higher
CERS2	#FFCCCC	ob/ob-higher
AMACR	#CCCCFF	WT-higher
AK2	#FFCCCC	ob/ob-higher
GUSB	#CCCCFF	WT-higher
KHK	#FFCCCC	ob/ob-higher
GNMT	#FFCCCC	ob/ob-higher
CYP2D26	#FFCCCC	ob/ob-higher
ACO1	#FFCCCC	ob/ob-higher
GK2	#FFCCCC	ob/ob-higher
UCK1	#FFCCCC	ob/ob-higher
ELOVL5	#FFCCCC	ob/ob-higher
ENOPH1	#FFCCCC	ob/ob-higher
CYP4A14	#FFCCCC	ob/ob-higher
SCD1	#FFCCCC	ob/ob-higher
ISYNA1	#CCCCFF	WT-higher
IDH2	#FFCCCC	ob/ob-higher
NAT8F1	#CCCCFF	WT-higher
SUCLG2	#FFCCCC	ob/ob-higher
SHMT1	#FFCCCC	ob/ob-higher
GOT2	#FFCCCC	ob/ob-higher
AGXT2	#FFCCCC	ob/ob-higher
MGAM	#FFCCCC	ob/ob-higher
GSTM1	#FFCCCC	ob/ob-higher
ACOX1	#FFCCCC	ob/ob-higher
LPCAT3	#FFCCCC	ob/ob-higher
HMGCL	#FFCCCC	ob/ob-higher
ACOT12	#FFCCCC	ob/ob-higher
MCEE	#FFCCCC	ob/ob-higher
AMDHD2	#FFCCCC	ob/ob-higher
SRR	#FFCCCC	ob/ob-higher
PCCB	#FFCCCC	ob/ob-higher
DCXR	#FFCCCC	ob/ob-higher
PNPLA7	#CCCCFF	WT-higher
ADI1	#FFCCCC	ob/ob-higher
ACY1	#FFCCCC	ob/ob-higher
GMPPB	#CCCCFF	WT-higher
ACAT1	#FFCCCC	ob/ob-higher
PAFAH2	#FFCCCC	ob/ob-higher
UGT1A5	#FFCCCC	ob/ob-higher
GPI1	#FFCCCC	ob/ob-higher
ALAS1	#CCCCFF	WT-higher
CYP4F13	#CCCCFF	WT-higher
ACSL1	#CCCCFF	WT-higher
DHDH	#FFCCCC	ob/ob-higher
CARNMT1	#CCCCFF	WT-higher
BBOX1	#FFCCCC	ob/ob-higher
DPYD	#FFCCCC	ob/ob-higher
ALDH1B1	#FFCCCC	ob/ob-higher
PRUNE1	#FFCCCC	ob/ob-higher
GART	#CCCCFF	WT-higher
HAL	#FFCCCC	ob/ob-higher
ACADSB	#CCCCFF	WT-higher
GK	#FFCCCC	ob/ob-higher
ACOX3	#FFCCCC	ob/ob-higher
MPST	#FFCCCC	ob/ob-higher
DDC	#FFCCFF	Mixed pattern
ASRGL1	#FFCCCC	ob/ob-higher
CYP2C54	#CCCCFF	WT-higher
MAN2C1	#FFCCCC	ob/ob-higher
CYP2D10	#CCCCFF	WT-higher
CHDH	#CCCCFF	WT-higher
AADAT	#CCCCFF	WT-higher
HADHA	#FFCCCC	ob/ob-higher
HSD17B2	#CCCCFF	WT-higher
ALDH9A1	#FFCCCC	ob/ob-higher
CAD	#CCCCFF	WT-higher
UGT2B35	#CCCCFF	WT-higher
PLA2G6	#FFCCCC	ob/ob-higher
B4GALT1	#CCCCFF	WT-higher
GNPDA1	#FFCCCC	ob/ob-higher
THA1	#FFCCCC	ob/ob-higher
CYP7A1	#CCCCFF	WT-higher
MECR	#FFCCCC	ob/ob-higher
ASPA	#FFCCCC	ob/ob-higher
GPX4	#FFCCCC	ob/ob-higher
GPD1	#FFCCCC	ob/ob-higher
PFKL	#FFCCCC	ob/ob-higher
CS	#FFCCCC	ob/ob-higher
GCLC	#FFCCCC	ob/ob-higher
FADS1	#FFCCCC	ob/ob-higher
NAGS	#CCCCFF	WT-higher
FASN	#FFCCCC	ob/ob-higher
MAT2B	#FFCCCC	ob/ob-higher
MGST1	#FFCCCC	ob/ob-higher
GGCT	#FFCCCC	ob/ob-higher
CNDP2	#FFCCCC	ob/ob-higher
CYP4A10	#FFCCFF	Mixed pattern
UGT1A6B	#CCCCFF	WT-higher
LBR	#CCCCFF	WT-higher
CYP3A25	#FFCCCC	ob/ob-higher
OAT	#FFCCCC	ob/ob-higher
DHCR24	#FFCCCC	ob/ob-higher
AGPAT2	#FFCCCC	ob/ob-higher
GSTM5	#FFCCCC	ob/ob-higher
ACACA	#FFCCCC	ob/ob-higher
PGM3	#FFCCCC	ob/ob-higher
HPGD	#CCCCFF	WT-higher
NT5C2	#FFCCCC	ob/ob-higher
PGAM1	#FFCCCC	ob/ob-higher
SDHA	#FFCCCC	ob/ob-higher
EHHADH	#FFCCCC	ob/ob-higher
ACSL5	#FFCCCC	ob/ob-higher
SEPSECS	#FFCCCC	ob/ob-higher
GSTM2	#FFCCCC	ob/ob-higher
CYP39A1	#CCCCFF	WT-higher
GSR	#FFCCCC	ob/ob-higher
PYGB	#FFCCCC	ob/ob-higher
XDH	#FFCCCC	ob/ob-higher
ACADM	#FFCCCC	ob/ob-higher
HEXA	#FFCCCC	ob/ob-higher
ASAH1	#CCCCFF	WT-higher
ST3GAL4	#CCCCFF	WT-higher
CHPT1	#FFCCCC	ob/ob-higher
GDA	#FFCCCC	ob/ob-higher
FH1	#FFCCCC	ob/ob-higher
FAH	#FFCCCC	ob/ob-higher
KDSR	#FFCCCC	ob/ob-higher
ASPG	#FFCCCC	ob/ob-higher
HSD17B6	#CCCCFF	WT-higher
GNE	#CCCCFF	WT-higher
GSTM6	#FFCCCC	ob/ob-higher
UOX	#FFCCCC	ob/ob-higher
ASL	#FFCCCC	ob/ob-higher
TKFC	#FFCCCC	ob/ob-higher
AGL	#FFCCCC	ob/ob-higher
UGDH	#FFCCCC	ob/ob-higher
ETNPPL	#FFCCFF	Mixed pattern
ASS1	#FFCCCC	ob/ob-higher
STT3B	#FFCCCC	ob/ob-higher
CPT2	#FFCCCC	ob/ob-higher
CYP4A12A	#CCCCFF	WT-higher
HSD17B8	#FFCCCC	ob/ob-higher
GNPAT	#FFCCCC	ob/ob-higher
ALDH3A2	#FFCCCC	ob/ob-higher
SARDH	#FFCCCC	ob/ob-higher
G6PC	#FFCCCC	ob/ob-higher
MDH1	#FFCCCC	ob/ob-higher
DLST	#FFCCCC	ob/ob-higher
CYP17A1	#FFCCCC	ob/ob-higher
FBP1	#FFCCCC	ob/ob-higher
STT3A	#CCCCFF	WT-higher
DLD	#FFCCCC	ob/ob-higher
ACOT7	#FFCCCC	ob/ob-higher
KYAT3	#FFCCCC	ob/ob-higher
TM7SF2	#FFCCCC	ob/ob-higher
HSD17B12	#FFCCCC	ob/ob-higher
ACOT1	#FFCCCC	ob/ob-higher
AKR1B8	#CCCCFF	WT-higher
BCKDHA	#FFCCCC	ob/ob-higher
GOT1	#FFCCCC	ob/ob-higher
PI4KA	#FFCCCC	ob/ob-higher
ALDH7A1	#FFCCCC	ob/ob-higher
PKLR	#FFCCCC	ob/ob-higher
CYP2C68	#FFCCCC	ob/ob-higher
GNS	#CCCCFF	WT-higher
CYP8B1	#CCCCFF	WT-higher
HSD3B3	#FFCCCC	ob/ob-higher
ALG11	#CCCCFF	WT-higher
ALDH5A1	#FFCCCC	ob/ob-higher
HSD17B7	#FFCCCC	ob/ob-higher
TKT	#FFCCCC	ob/ob-higher
CYP2C37	#CCCCFF	WT-higher
SUCLG1	#FFCCCC	ob/ob-higher
OGDH	#FFCCFF	Mixed pattern
HSD17B10	#FFCCCC	ob/ob-higher
AK4	#FFCCCC	ob/ob-higher
GSTM3	#FFCCCC	ob/ob-higher
LYPLA2	#FFCCCC	ob/ob-higher
PIK3CB	#FFCCCC	ob/ob-higher
CBR1	#FFCCCC	ob/ob-higher
GALK2	#FFCCCC	ob/ob-higher
ADA	#CCCCFF	WT-higher
SUCLA2	#FFCCCC	ob/ob-higher
ECI1	#FFCCCC	ob/ob-higher
LIPA	#CCCCFF	WT-higher
TECR	#FFCCCC	ob/ob-higher
PCCA	#FFCCCC	ob/ob-higher
ACOX2	#FFCCCC	ob/ob-higher
ACSS2	#FFCCCC	ob/ob-higher
GSTM7	#FFCCCC	ob/ob-higher
NT5E	#FFCCCC	ob/ob-higher
TAT	#CCCCFF	WT-higher
RGN	#CCCCFF	WT-higher
DHRS11	#CCCCFF	WT-higher
UROC1	#FFCCCC	ob/ob-higher
CYP2F2	#FFCCCC	ob/ob-higher
TXNDC12	#FFCCCC	ob/ob-higher
AMT	#FFCCCC	ob/ob-higher
ACAA2	#CCCCFF	WT-higher
NAT8F2	#CCCCFF	WT-higher
ST3GAL5	#FFCCCC	ob/ob-higher
ST6GAL1	#FFCCCC	ob/ob-higher
ACACB	#FFCCCC	ob/ob-higher
SGPL1	#CCCCFF	WT-higher
GMPS	#CCCCFF	WT-higher
ALDH6A1	#FFCCCC	ob/ob-higher
AACS	#FFCCCC	ob/ob-higher
HIBCH	#FFCCCC	ob/ob-higher
AASS	#FFCCCC	ob/ob-higher
PPT1	#CCCCFF	WT-higher
GCAT	#CCCCFF	WT-higher
NUDT2	#FFCCCC	ob/ob-higher
PGK1	#FFCCCC	ob/ob-higher
DPYS	#FFCCCC	ob/ob-higher
MAOB	#FFCCCC	ob/ob-higher
HGD	#FFCCCC	ob/ob-higher
PECR	#FFCCCC	ob/ob-higher
SDS	#FFCCCC	ob/ob-higher
IDH3A	#CCCCFF	WT-higher
GYS2	#FFCCCC	ob/ob-higher
GBA	#CCCCFF	WT-higher
GCK	#FFCCCC	ob/ob-higher
SORD	#FFCCCC	ob/ob-higher
DMGDH	#FFCCCC	ob/ob-higher
GPT	#FFCCCC	ob/ob-higher
GPAM	#FFCCCC	ob/ob-higher
GXYLT1	#CCCCFF	WT-higher
CYP7B1	#CCCCFF	WT-higher
CYP2D9	#CCCCFF	WT-higher
PRPS2	#FFCCCC	ob/ob-higher
MDH2	#FFCCCC	ob/ob-higher
OTC	#CCCCFF	WT-higher
ADSS	#FFCCCC	ob/ob-higher
MCCC2	#FFCCCC	ob/ob-higher
AGPAT3	#FFCCCC	ob/ob-higher
CYP51	#FFCCCC	ob/ob-higher
MOGS	#CCCCFF	WT-higher
PTGR2	#FFCCCC	ob/ob-higher
BCKDHB	#FFCCCC	ob/ob-higher
GSTK1	#FFCCCC	ob/ob-higher
CYP3A11	#CCCCFF	WT-higher
ALDOB	#FFCCCC	ob/ob-higher
GSTZ1	#FFCCCC	ob/ob-higher
CYP2A12	#FFCCCC	ob/ob-higher
CYP2C29	#CCCCFF	WT-higher
MANBA	#CCCCFF	WT-higher
GLUL	#FFCCCC	ob/ob-higher
BAAT	#FFCCCC	ob/ob-higher
CMAS	#FFCCCC	ob/ob-higher
ACO2	#FFCCCC	ob/ob-higher
UGP2	#FFCCCC	ob/ob-higher
INPP1	#CCCCFF	WT-higher
MMUT	#FFCCCC	ob/ob-higher
EPHX2	#FFCCCC	ob/ob-higher
FTCD	#FFCCCC	ob/ob-higher
ACLY	#FFCCCC	ob/ob-higher
GALNS	#CCCCFF	WT-higher
PRXL2B	#CCCCFF	WT-higher
ELOVL6	#FFCCCC	ob/ob-higher
PTGES3	#CCCCFF	WT-higher
PYGL	#FFCCCC	ob/ob-higher
MCCC1	#FFCCCC	ob/ob-higher
PCX	#FFCCCC	ob/ob-higher
LYPLA1	#FFCCCC	ob/ob-higher
AOX3	#CCCCFF	WT-higher
NAGLU	#CCCCFF	WT-higher
ACNAT1	#FFCCCC	ob/ob-higher
HMGCS2	#FFCCCC	ob/ob-higher
HPRT	#FFCCCC	ob/ob-higher
UGT2B34	#CCCCFF	WT-higher
CRYL1	#FFCCCC	ob/ob-higher
LCLAT1	#FFCCCC	ob/ob-higher
CTPS	#FFCCCC	ob/ob-higher
SLC27A5	#FFCCCC	ob/ob-higher
CAT	#FFCCCC	ob/ob-higher
GPT2	#FFCCCC	ob/ob-higher
KYAT1	#CCCCFF	WT-higher
SPTLC2	#FFCCCC	ob/ob-higher
GSTT1	#FFCCCC	ob/ob-higher
GLB1	#CCCCFF	WT-higher
HAO1	#CCCCFF	WT-higher
HAAO	#FFCCCC	ob/ob-higher
CYP1A2	#CCCCFF	WT-higher
DERA	#FFCCCC	ob/ob-higher
PGLS	#FFCCCC	ob/ob-higher
HAGH	#CCCCFF	WT-higher
ABHD6	#FFCCCC	ob/ob-higher
IDH1	#FFCCCC	ob/ob-higher
DBT	#CCCCFF	WT-higher
